# Reconstruction of 3-dimensional tissue organization at the single-cell resolution

**DOI:** 10.1101/2023.01.04.522502

**Authors:** Yuheng Fu, Arpan Das, Dongmei Wang, Rosemary Braun, Rui Yi

## Abstract

Recent advances in spatial transcriptomics (ST) have allowed for the mapping of tissue heterogeneity, but this technique lacks the resolution to investigate gene expression patterns, cell-cell communications and tissue organization at the single-cell resolution. ST data contains a mixed transcriptome from multiple heterogeneous cells, and current methods predict two-dimensional (2D) coordinates for individual cells within a predetermined space, making it difficult to reconstruct and study three-dimensional (3D) tissue organization. Here we present a new computational method called scHolography that uses deep learning to map single-cell transcriptome data to 3D space. Unlike existing methods, which generate a projection between transcriptome data and 2D spatial coordinates, scHolography uses neural networks to create a high-dimensional transcriptome-to-space map that preserves the distance information between cells, allowing for the construction of a cell-cell proximity matrix beyond the 2D ST scaffold. Furthermore, the neighboring cell profile of a given cell type can be extracted to study spatial cell heterogeneity. We apply scHolography to human skin, human skin cancer and mouse brain datasets, providing new insights into gene expression patterns, cell-cell interactions and spatial microenvironment. Together, scHolography offers a computational solution for digitizing transcriptome and spatial information into high-dimensional data for neural network-based mapping and the reconstruction of 3D tissue organization at the single-cell resolution.
