## Extended Data table 1 for "Reconstruction of 3-dimensional tissue organization at the single-cell resolution"

### Sheet: FS
Extended Data table 1. First-degree neighbor composition by cell type in human foreskin
Cell Type	Basal	Endothelial	Fibroblast	Glandular Epithelium	Immune	Lymphatic Endothelial	Melanocyte	Schwann	Smooth Muscle	Suprabasal
Basal	0.37	0.0688	0.237	0.0307	0.0321	0.0738	0.0083	0.0083	0.0055	0.1655
Endothelial	0.1182	0.2543	0.4034	0.0196	0.0131	0.066	0.0065	0.0339	0.0351	0.0499
Fibroblast	0.1024	0.1051	0.5654	0.0158	0.0233	0.0565	0.0041	0.0483	0.0308	0.0483
Glandular Epithelium	0.1466	0.0389	0.1167	0.5525	0.0065	0.0791	0	0.0039	0.0013	0.0545
Immune	0.1234	0.0514	0.3265	0.0154	0.3548	0.0334	0.0231	0.0077	0	0.0643
Lymphatic Endothelial	0.1573	0.1104	0.4629	0.0295	0.0197	0.1286	0.0015	0.0272	0.0083	0.0545
Melanocyte	0.0294	0.0231	0.0315	0	0.021	0.0021	0.8403	0.0105	0	0.042
Schwann	0.0327	0.1213	0.5	0.0041	0.0054	0.0436	0.0014	0.2575	0.0272	0.0068
Smooth Muscle	0.0405	0.1791	0.5	0.0017	0	0.0389	0	0.0203	0.1959	0.0236
Suprabasal	0.2259	0.0249	0.1293	0.0323	0.0189	0.0379	0.0079	0.0046	0.0018	0.5164
