## Extended Data table 2 for "Reconstruction of 3-dimensional tissue organization at the single-cell resolution"

### Sheet: Extended Data table 2
Extended Data table 2. Spatial neighborhood composition for fibroblasts in human foreskin
Spatial Neighborhood	Basal	Endothelial	Fibroblast	Glandular Epithelium	Immune	Lymphatic Endothelial	Melanocyte	Schwann	Smooth Muscle	Suprabasal
FN1	0.0223	0.1641	0.7163	0.0036	0	0.0252	0.0007	0.0396	0.0252	0.0029
FN2	0.0469	0.0246	0.7324	0.0047	0.02	0.0411	0.0059	0.0117	0.0012	0.1115
FN3	0	0	1	0	0	0	0	0	0	0
FN4	0.1551	0.0515	0.6481	0.0067	0.0079	0.0806	0	0.0018	0.0061	0.0424
FN5	0.0536	0.0489	0.7303	0.031	0.0564	0.0376	0.0085	0.0056	0.0047	0.0235
FN6	0.0114	0.1035	0.7037	0	0.0028	0.0199	0.0009	0.133	0.0218	0.0028
FN7	0.0104	0.0914	0.7601	0	0	0.0218	0	0.0218	0.0914	0.0031
FN8	0.091	0.1338	0.6906	0.0139	0.0011	0.0385	0	0.0011	0.0032	0.0268
FN9	0.0426	0.0482	0.7617	0.0106	0.0028	0.1043	0	0.0121	0.0035	0.0142
