## Extended Data table 3 for "Reconstruction of 3-dimensional tissue organization at the single-cell resolution"

### Sheet: SCC
Extended Data table 3. First-degree neighbor composition by cell type in human cSCC
Cell type	ASDC	B Cell	CD1C	CLEC9A	Eccrine	Endothelial Cell	Fibroblast	LC	Mac	MDSC	Melanocyte	NK	Normal_KC_Basal	Normal_KC_Cyc	Normal_KC_Diff	PDC	Pilosebaceous	Tcell	TSK	Tumor_KC_Basal	Tumor_KC_Cyc	Tumor_KC_Diff
ASDC	0.0685	0.0041	0.2106	0.0082	0	0.001	0.0256	0.1442	0.0767	0.0041	0.0041	0.002	0.0082	0.0644	0.1033	0.0123	0.0634	0.0542	0.0174	0.0266	0.0583	0.0429
B Cell	0.0218	0.109	0.3084	0.0467	0	0.0436	0.0093	0.1464	0.1121	0.0187	0	0	0.0062	0.0031	0.0841	0	0.0748	0.0125	0.0031	0	0	0
CD1C	0.0305	0.0142	0.2627	0.0203	0.0004	0.0097	0.0124	0.1318	0.115	0.0075	0.0027	0.0022	0.0115	0.0792	0.0885	0.0035	0.0933	0.0531	0.0062	0.0155	0.0146	0.0252
CLEC9A	0.0112	0.0093	0.2411	0.1533	0	0	0.1178	0.1252	0.129	0.0206	0.0075	0.0037	0.0037	0.0112	0.0318	0	0.0879	0.0318	0.0019	0.0093	0.0019	0.0019
Eccrine	0	0	0.0213	0	0.1064	0	0.0638	0.0213	0.1915	0	0.1489	0	0.0213	0.0213	0.1064	0	0.0851	0	0.0851	0	0.0213	0.1064
Endothelial Cell	0.0026	0.0871	0.2058	0	0	0.0554	0.0053	0.1003	0.1161	0.0026	0	0	0.0317	0.0343	0.3034	0	0.0475	0.0079	0	0	0	0
Fibroblast	0.0576	0.0064	0.1173	0.0576	0.0085	0.0043	0.2431	0.0597	0.0789	0.0064	0.0171	0.0021	0.0128	0.0362	0.1599	0	0.0533	0.0341	0.0256	0.0021	0.0107	0.0064
LC	0.0312	0.0172	0.2298	0.0205	0.0011	0.0108	0.0113	0.1862	0.113	0.0043	0.0022	0.0022	0.0161	0.0953	0.0861	0.0032	0.0684	0.0592	0.0091	0.0075	0.0183	0.007
Mac	0.0217	0.0133	0.3034	0.0238	0.0035	0.0105	0.0189	0.1486	0.1822	0.0126	0.0014	0.0028	0.0021	0.0505	0.0505	0.0021	0.0624	0.0498	0.0091	0.0042	0.0133	0.0133
MDSC	0.0129	0.0387	0.3194	0.0613	0	0.0032	0.0097	0.0806	0.2839	0.0387	0	0	0	0.029	0.0194	0	0.029	0.0258	0.0129	0.0032	0.0194	0.0129
Melanocyte	0.043	0	0.0753	0.0215	0.0538	0	0.1183	0.0323	0.0323	0	0.0968	0	0.0108	0.0323	0.3871	0	0.0108	0	0.0215	0.0108	0.0215	0.0323
NK	0.0328	0	0.1885	0.0656	0	0	0.0082	0.082	0.1148	0	0	0.0246	0	0.041	0.0082	0	0.0738	0.2459	0.0082	0	0.1066	0
Normal_KC_Basal	0.0027	0.0008	0.0152	0.0008	0.0019	0.0034	0.0042	0.0179	0.0034	0	0.0011	0	0.1941	0.1007	0.5756	0.0008	0.0342	0.0057	0.003	0.0171	0.003	0.0144
Normal_KC_Cyc	0.0097	0.0004	0.0462	0.0018	0.0004	0.0018	0.0054	0.0383	0.0176	0.0007	0.0004	0.0014	0.0885	0.177	0.4092	0.0039	0.0752	0.015	0.0075	0.0262	0.0326	0.0408
Normal_KC_Diff	0.0054	0.005	0.0366	0.004	0.0006	0.004	0.011	0.032	0.0231	0.0004	0.0019	0.0002	0.1065	0.0624	0.5193	0.0025	0.0526	0.0085	0.0048	0.0229	0.0139	0.0824
PDC	0.0642	0	0.1094	0	0	0	0	0.0453	0.0075	0	0	0	0.0113	0.0679	0.2566	0.0453	0.0868	0.0226	0	0.1094	0.0604	0.1132
Pilosebaceous	0.0144	0.0086	0.0791	0.0139	0.0024	0.0058	0.0153	0.0436	0.0379	0.0024	0.0005	0.0019	0.0388	0.0782	0.2489	0.0058	0.1832	0.0144	0.0153	0.0254	0.0317	0.1324
Tcell	0.0421	0.0033	0.1996	0.0177	0	0.0044	0.01	0.1386	0.1142	0.0055	0	0.0055	0.0133	0.061	0.0809	0.01	0.0499	0.1419	0.0211	0.0122	0.0432	0.0255
TSK	0.0363	0.0026	0.0803	0.0026	0.0078	0	0.0233	0.1218	0.0389	0.0026	0.0052	0.0026	0.0155	0.1399	0.0803	0	0.1192	0.0518	0.0855	0.0104	0.0363	0.1373
Tumor_KC_Basal	0.0147	0	0.0463	0.0037	0	0	0.0007	0.0162	0.0191	0.0007	0.0007	0	0.047	0.0698	0.3233	0.0073	0.1095	0.0088	0.0051	0.0786	0.0382	0.2101
Tumor_KC_Cyc	0.0268	0	0.0417	0.003	0.005	0	0.006	0.0417	0.0258	0.001	0.004	0.002	0.0069	0.1687	0.1111	0.0089	0.1131	0.0288	0.0139	0.0615	0.0992	0.2312
Tumor_KC_Diff	0.0128	0	0.0318	0.0006	0.0024	0	0.0018	0.0116	0.0232	0.0012	0.0031	0	0.0208	0.0513	0.2908	0.0067	0.1185	0.0086	0.0153	0.066	0.0458	0.2877
