## Extended Data table 4 for "Reconstruction of 3-dimensional tissue organization at the single-cell resolution"

### Sheet: Brain_Astrocyte
Extended Data table 4. Spatial neighborhood composition for astrocytes in mouse brain
Spatial Neighborhood	Astro	Endo	L2/3 IT	L4	L5 IT	L5 PT	L6 CT	L6 IT	L6b	Lamp5	NP	Pvalb	Sncg	Sst	Vip
AN1	0.3503	0.0311	0.048	0.0141	0	0	0.0254	0.0593	0.0678	0.0452	0.0085	0.0198	0.0565	0.0198	0.2542
AN2	0.4703	0	0.2627	0.0042	0	0	0	0	0	0	0	0	0.0042	0	0.2585
AN3	0.4672	0.1572	0.0917	0.0044	0	0	0	0.0175	0	0.0087	0.0044	0.0087	0	0.0131	0.2271
AN4	0.3159	0.0364	0.0864	0.0023	0	0	0	0.0068	0	0.0182	0	0	0.0091	0.0023	0.5227
